# Integrated genomic analysis of NF1-associated peripheral nerve sheath tumors: an updated biorepository dataset

**DOI:** 10.1101/2024.01.23.576977

**Authors:** Jineta Banerjee, Yang Lyu, Stavriani C. Makri, Alexandra J. Scott, Lindy Zhang, Ana Calizo, Kai Pollard, Kuangying Yang, John M. Gross, Jiawan Wang, Adam S. Levin, Allan J. Belzberg, Carlos G. Romo, Robert J. Allaway, Jaishri O. Blakeley, Angela C. Hirbe, Christine A. Pratilas

**Author notes:** These authors contributed equally (Jineta Banerjee, Yang Lyu, Stavriani C. Makri).

## Abstract

Neurofibromatosis type 1 (NF1) is an inherited neurocutaneous condition that predisposes to the development of peripheral nerve sheath tumors (PNST) including cutaneous neurofibromas (CNF), plexiform neurofibromas (PNF), atypical neurofibromatous neoplasms with unknown biological potential (ANNUBP), and malignant peripheral nerve sheath tumors (MPNST). The successful advancement of therapeutic development for NF1-associated PNST necessitates the systematic acquisition and analysis of human tumor specimens and their corresponding model systems. RNA sequencing (RNAseq) and whole exome sequencing (WES) data were generated from 73 and 114 primary human tumor samples, respectively. These pre-processed data, standardized for immediate computational analysis, are accessible through the NF Data Portal, allowing immediate interrogation. This analysis combines new and previously released samples, offering a comprehensive view of the entire cohort sequenced. As a dedicated effort to systematically bank tumor samples from people with NF1, in collaboration with molecular geneticists and computational biologists to advance understanding of NF1 biology, the Johns Hopkins NF1 biospecimen repository offers access to samples and genomic data to promote advancement of NF1-related therapies.
