## Supplementary File 1 for "Integrated genomic analysis of NF1-associated peripheral nerve sheath tumors: an updated biorepository dataset"

### Sheet: in
patient	sample	fastq_1	fastq_2	lane	status	Batch	Same BED file as the normal sample?
JH-2-009	JH-2-009-871FH-A	syn51614238	syn51614239	JH-2-009-871FH-A-lane-1	0	JH_batch1
JH-2-009	JH-2-009-2578C-A	syn52368588	syn52368587	JH-2-009-2578C-A-lane-1	1	JH_batch1	Y
JH-2-009	JH-2-009-HH11A-A	syn26449699	syn26449700	JH-2-009-HH11A-A-lane-1-1	1	WU_PDX_batch2	N
JH-2-009	JH-2-009-HH11A-A	syn26449701	syn26449703	JH-2-009-HH11A-A-lane-1-2	1	WU_PDX_batch2	N
JH-2-009	JH-2-009-HH11A-A	syn26449719	syn26449720	JH-2-009-HH11A-A-lane-2-1	1	WU_PDX_batch2	N
JH-2-009	JH-2-009-HH11A-A	syn26449721	syn26449722	JH-2-009-HH11A-A-lane-2-2	1	WU_PDX_batch2	N
JH-2-009	JH-2-009-BBGBH-A	syn23563987	syn23563990	JH-2-009-BBGBH-A-lane-1	1	WU_batch1	N
JH-2-031	JH-2-031-BFF3F-A	syn22046114	syn22044800	JH-2-031-BFF3F-A-lane-1	1	WU_PDX_batch1	N
JH-2-031	JH-2-031-BFF3F-A	syn22047022	syn22046508	JH-2-031-BFF3F-A-lane-2	1	WU_PDX_batch1	N
JH-2-031	JH-2-031-C91BG-A	syn51614310	syn51614308	JH-2-031-C91BG-A-lane-1	0	JH_batch1
