## Supplementary File 3 for "Integrated genomic analysis of NF1-associated peripheral nerve sheath tumors: an updated biorepository dataset"

### Sheet: supp_table1
Significant Hallmark pathways in MPNST vs PNF (Adjust p value <0.05)
	padj	NES	gene_counts
HALLMARK_EPITHELIAL_MESENCHYMAL_TRANSITION	3.74603e-05	2.08683	77
HALLMARK_G2M_CHECKPOINT	0.000999774	1.91467	63
HALLMARK_MYOGENESIS	0.00404295	1.89537	48
HALLMARK_PANCREAS_BETA_CELLS	0.0148811	1.82583	12
HALLMARK_E2F_TARGETS	0.00687608	1.7797	67
HALLMARK_BILE_ACID_METABOLISM	0.0490523	-1.85361	16
