## Supplementary File 4 for "Integrated genomic analysis of NF1-associated peripheral nerve sheath tumors: an updated biorepository dataset"

### Sheet: supp_table2
Significant Reactome pathways in MPNST vs PNF (Adjust p value <0.05)
	padj	NES	gene_counts
REACTOME_DEGRADATION_OF_THE_EXTRACELLULAR_MATRIX	0.000789918	2.13369	39
REACTOME_EXTRACELLULAR_MATRIX_ORGANIZATION	2.15171e-05	2.13158	95
REACTOME_COLLAGEN_DEGRADATION	0.00246664	2.12716	28
REACTOME_ASSEMBLY_OF_COLLAGEN_FIBRILS_AND_OTHER_MULTIMERIC_STRUCTURES	0.00320048	2.05725	26
REACTOME_COLLAGEN_FORMATION	0.00131004	2.05266	43
REACTOME_INTEGRIN_CELL_SURFACE_INTERACTIONS	0.00645437	2.03261	27
REACTOME_STRIATED_MUSCLE_CONTRACTION	0.0105437	2.00714	18
REACTOME_ECM_PROTEOGLYCANS	0.00995749	1.99496	29
REACTOME_COLLAGEN_CHAIN_TRIMERIZATION	0.0131756	1.95503	19
REACTOME_COLLAGEN_BIOSYNTHESIS_AND_MODIFYING_ENZYMES	0.00821924	1.94575	35
REACTOME_ACTIVATION_OF_MATRIX_METALLOPROTEINASES	0.0251867	1.92925	10
REACTOME_INCRETIN_SYNTHESIS_SECRETION_AND_INACTIVATION	0.0251867	1.88618	8
REACTOME_PEPTIDE_LIGAND_BINDING_RECEPTORS	0.0142996	1.87645	49
REACTOME_REGULATION_OF_GENE_EXPRESSION_IN_BETA_CELLS	0.025885	1.83753	7
REACTOME_MUSCLE_CONTRACTION	0.0237591	1.83325	48
REACTOME_CELL_CYCLE_MITOTIC	0.00769114	1.79062	115
REACTOME_CELL_CYCLE	0.00495412	1.75672	138
REACTOME_M_PHASE	0.0251867	1.75225	74
REACTOME_DEFECTIVE_C1GALT1C1_CAUSES_TNPS	0.039494	-1.98409	5
REACTOME_O_LINKED_GLYCOSYLATION_OF_MUCINS	0.0339427	-2.06373	17
REACTOME_DECTIN_2_FAMILY	0.0137258	-2.07267	5
REACTOME_TERMINATION_OF_O_GLYCAN_BIOSYNTHESIS	0.00995749	-2.21962	8
REACTOME_EGR2_AND_SOX10_MEDIATED_INITIATION_OF_SCHWANN_CELL_MYELINATION	0.00145139	-2.40503	10
