## Supplementary File 5 for "Integrated genomic analysis of NF1-associated peripheral nerve sheath tumors: an updated biorepository dataset"

### Sheet: HALLMARK_EPITHELIAL_MESENCHYMAL
Significant differentially expressed genes in "HALLMARK_EPITHELIAL_MESENCHYMAL_TRANSITION" between MPNST and PNF (padj <0.05 &|log2FoldChange|>0.27)
	log2FoldChange	pvalue	padj
POSTN	4.50921	7.1582e-13	6.33841e-10
MMP1	4.38535	4.82976e-11	2.24523e-08
GREM1	3.42659	1.5773e-08	3.15375e-06
COL11A1	2.99823	1.46245e-09	4.53236e-07
MMP3	2.94902	0.000111111	0.00276959
ADAM12	2.82181	5.20504e-08	8.41632e-06
SDC1	2.61998	6.26812e-06	0.000349976
PCOLCE2	2.48834	6.94495e-05	0.00197162
CXCL1	2.28256	5.20726e-05	0.00158997
LOXL2	2.1102	9.5209e-09	2.13303e-06
GAS1	2.0931	0.000315157	0.00563099
RGS4	2.04868	0.000188275	0.00395143
SPP1	1.9015	0.00367361	0.0306189
SCG2	1.87974	0.000350145	0.00606233
CTHRC1	1.8396	4.76579e-06	0.000284951
FMOD	1.81952	5.68524e-05	0.00169147
COL6A3	1.81427	3.40769e-06	0.00022865
COL1A1	1.80444	3.81942e-05	0.00130636
FAP	1.73291	0.000167363	0.00369057
VCAM1	1.70532	8.72727e-06	0.000444613
FBLN1	1.69949	0.000515864	0.0079738
MXRA5	1.68946	0.000700678	0.0098556
COL5A2	1.68254	1.66333e-07	2.06197e-05
ELN	1.66783	0.00133222	0.0153411
CDH11	1.66377	4.99778e-07	4.86564e-05
PLOD2	1.60004	5.31652e-07	5.09591e-05
MGP	1.56318	0.000631428	0.00916581
COL3A1	1.53025	0.00017222	0.00374553
COL1A2	1.52661	8.90992e-06	0.000450238
EDIL3	1.50392	0.000382125	0.0064774
COL8A2	1.43076	1.93852e-05	0.000802824
CXCL6	1.38442	0.000617467	0.00899828
SPOCK1	1.31236	0.00219276	0.0214715
COL5A1	1.28918	3.82179e-05	0.00130636
LOXL1	1.27829	4.53585e-05	0.00145578
FN1	1.2553	3.08179e-05	0.00112807
MSX1	1.23038	0.0018093	0.0189864
MMP14	1.21134	4.55604e-08	7.56425e-06
TNC	1.20642	0.00728357	0.0473725
BGN	1.18332	0.00128407	0.0149441
BASP1	1.17823	6.69028e-06	0.000365899
GJA1	1.16027	8.24942e-05	0.00224211
LOX	1.12729	0.000383492	0.0064774
LAMA1	1.07605	0.0060394	0.0420449
PTHLH	1.04005	0.000713668	0.010008
NNMT	1.03452	0.00505259	0.0372973
SERPINH1	1.01855	4.94404e-05	0.00154357
GPX7	0.997221	1.10758e-05	0.000534947
INHBA	0.97942	0.00756535	0.0484654
VCAN	0.963039	0.0055025	0.0395972
ANPEP	0.959942	0.00311622	0.0273664
COL12A1	0.959822	0.000964013	0.0121944
TPM2	0.943934	7.89476e-05	0.00218132
COL6A2	0.933899	9.95943e-05	0.00255442
MMP2	0.926848	0.00115564	0.0138639
IL32	0.912794	0.00616484	0.0425205
P3H1	0.89714	1.75668e-06	0.000133833
ENO2	0.838883	0.00200077	0.0202088
ITGB5	0.8049	0.00150368	0.0167334
TPM1	0.781592	0.000654551	0.00938425
PFN2	0.732764	0.00118706	0.0141405
BMP1	0.695429	0.000219729	0.00434667
ITGA5	0.659032	0.000128184	0.00305979
FSTL1	0.635569	0.00677556	0.0451564
PPIB	0.633157	5.63082e-05	0.00168066
NOTCH2	0.624735	0.000195196	0.00401513
CALU	0.552581	0.00280017	0.0253009
COL4A2	0.448074	0.00639327	0.043437
FLNA	0.432985	0.000905932	0.0117031
PVR	0.365512	0.00134396	0.0154226
COLGALT1	0.350129	0.00122138	0.0144018
CD59	-0.491828	0.00135855	0.015546
RHOB	-0.648287	0.000533672	0.00817433
IL15	-0.786748	0.00156702	0.0171606
FSTL3	-0.891815	0.0059114	0.0414473
PMP22	-0.918006	8.50565e-06	0.000437761
OXTR	-1.16073	0.00547922	0.0394754
