## Supplementary File 6 for "Integrated genomic analysis of NF1-associated peripheral nerve sheath tumors: an updated biorepository dataset"

### Sheet: HALLMARK_G2M_CHECKPOINT
Significant differential expressed genes in "HALLMARK_G2M_CHECKPOINT" between MPNST and PNF (padj <0.05 &|log2FoldChange|>0.27)
	log2FoldChange	pvalue	padj
MYBL2	2.14365	2.28717e-05	0.000910705
NEK2	1.88097	3.67647e-06	0.000235737
UBE2C	1.83141	0.000121027	0.00293799
CDC20	1.71288	0.00014686	0.00336844
CDC6	1.69225	1.75109e-06	0.000133833
TOP2A	1.69085	0.000134858	0.00318146
MKI67	1.68816	0.000203762	0.00412513
BIRC5	1.66945	0.000381155	0.00647268
PBK	1.63964	8.43357e-05	0.00227279
TPX2	1.60811	3.21799e-05	0.00116191
CCNB2	1.539	0.000124413	0.00300841
TTK	1.50831	4.57164e-05	0.00146065
CENPA	1.40737	0.000286908	0.00525739
PLK1	1.40077	1.3323e-05	0.000605722
KIF23	1.3626	1.32507e-05	0.000603915
CDC45	1.35401	0.000529085	0.00812414
NUSAP1	1.34623	0.000196564	0.00402545
KIF2C	1.32841	0.000145535	0.00334929
E2F2	1.3136	0.00626454	0.0429532
BUB1	1.29921	0.00043985	0.00713701
KNL1	1.29161	0.000138062	0.00322647
CDC25A	1.28369	0.000176956	0.00379966
LMNB1	1.19411	4.17171e-05	0.00137785
CDK1	1.15675	0.00106535	0.013096
CCNA2	1.14306	6.20638e-05	0.00180043
PRC1	1.14298	8.208e-05	0.00223968
SLC38A1	1.12666	2.39698e-05	0.000942323
EXO1	1.11165	0.00174744	0.0184833
KIF11	1.07799	0.000180825	0.00384729
TROAP	1.0682	0.00623286	0.0428308
CDKN3	1.05467	0.00108066	0.0132377
ESPL1	1.04692	0.00322798	0.0280749
HMGB3	1.03558	0.000115167	0.00284024
CCNF	1.01581	5.10726e-06	0.000298646
MEIS2	0.979945	0.00210493	0.020836
AURKA	0.951973	0.00166423	0.0178262
HMMR	0.940453	0.00454621	0.0348031
CENPF	0.938008	0.000548638	0.00832131
KIF15	0.901251	0.00115487	0.0138637
KPNA2	0.894941	0.000363748	0.00625129
CKS2	0.887665	0.00123439	0.0145275
MCM2	0.8637	9.58181e-05	0.00247808
CHEK1	0.826797	0.00146711	0.0164541
KIF4A	0.82441	0.00363059	0.0304515
CDC25B	0.814265	3.912e-05	0.00132021
STIL	0.787135	0.00151687	0.0168041
MAD2L1	0.728599	0.00584878	0.0411028
MCM6	0.72856	8.38491e-05	0.00226624
JPT1	0.702382	0.00578475	0.0408846
RACGAP1	0.662798	0.000970115	0.0122466
NOTCH2	0.624735	0.000195196	0.00401513
CENPE	0.61027	0.00162777	0.0175368
H2BC12	0.601413	0.0039056	0.031951
SMAD3	0.567052	0.00191425	0.0196583
DBF4	0.553694	0.000696543	0.00981228
TACC3	0.550561	0.00467146	0.03534
UBE2S	0.549249	0.00636782	0.0433894
FBXO5	0.518663	0.000242738	0.00464851
CDK4	0.44375	0.0026695	0.0244858
DTYMK	0.398354	0.0010849	0.0132721
RPS6KA5	-0.621614	0.000297894	0.0054201
SAP30	-0.738905	0.000142796	0.0032985
DMD	-0.878648	0.00219585	0.0214904
