## Supplementary File 7 for "Integrated genomic analysis of NF1-associated peripheral nerve sheath tumors: an updated biorepository dataset"

### Sheet: HALLMARK_MYOGENESIS
Significant differentially expressed genes in "HALLMARK_MYOGENESIS" between MPNST and PNF (padj <0.05 &|log2FoldChange|>0.27)
	log2FoldChange	pvalue	padj
TNNT1	4.5509	1.21621e-11	8.07693e-09
TNNI1	4.20753	1.94146e-16	4.51268e-13
CSRP3	3.80502	6.12296e-12	4.3791e-09
MYL1	3.48071	2.57676e-10	9.58297e-08
MYL2	3.0529	7.0908e-08	1.08077e-05
DES	3.02746	2.02426e-05	0.000829291
COX6A2	2.97859	1.02768e-08	2.20935e-06
CKM	2.82228	1.03021e-08	2.20935e-06
ADAM12	2.82181	5.20504e-08	8.41632e-06
ACTN2	2.53296	1.31502e-08	2.68713e-06
ACTC1	2.38578	1.90847e-06	0.000143097
MYOG	2.34491	1.58383e-06	0.000123745
PTGIS	2.16192	8.25944e-05	0.00224211
MYBPH	2.07778	8.52215e-06	0.000437761
MYH8	1.95036	0.00182228	0.0190796
COL6A3	1.81427	3.40769e-06	0.00022865
COL1A1	1.80444	3.81942e-05	0.00130636
CHRNG	1.6653	0.00136033	0.0155568
COL3A1	1.53025	0.00017222	0.00374553
CAV3	1.50949	0.00414952	0.033031
MYL3	1.47419	4.71365e-05	0.00149319
CACNG1	1.4634	0.00195286	0.0198434
SPEG	1.39607	0.000121798	0.00295285
SLN	1.35168	0.00786793	0.0496856
MB	1.30069	0.00745193	0.0479642
PPP1R3C	1.20533	0.0040821	0.0326621
HSPB8	1.1847	0.00609746	0.042228
AEBP1	1.14308	0.000172674	0.00375102
PTP4A3	1.09626	4.60539e-06	0.00027986
HRC	1.08891	0.0030515	0.026969
PPFIA4	1.05965	0.000526425	0.00809226
TPM2	0.943934	7.89476e-05	0.00218132
COL6A2	0.933899	9.95943e-05	0.00255442
MAPK12	0.865756	2.41975e-06	0.000174584
ITGB5	0.8049	0.00150368	0.0167334
PDE4DIP	0.573258	0.00340264	0.0291581
COL4A2	0.448074	0.00639327	0.043437
AK1	0.394028	0.00730344	0.0474718
FOXO4	-0.435425	0.00210506	0.020836
CTF1	-0.605461	0.0041968	0.0332649
BIN1	-0.646395	0.00366624	0.0305844
MEF2C	-0.670522	0.00069533	0.00981006
SOD3	-0.795404	0.00267046	0.0244858
DMD	-0.878648	0.00219585	0.0214904
SORBS1	-0.959618	0.000588544	0.0086926
FXYD1	-1.08423	3.66988e-05	0.00128312
SCD	-1.36289	9.97443e-05	0.00255474
ERBB3	-1.4922	0.00181745	0.0190397
