## Supplementary File 8 for "Integrated genomic analysis of NF1-associated peripheral nerve sheath tumors: an updated biorepository dataset"

### Sheet: REACTOME_EXTRACELLULAR_MATRIX_O
Significant differentially expressed genes in "REACTOME_EXTRACELLULAR_MATRIX_ORGANIZATION" between MPNST and PNF (padj <0.05 &|log2FoldChange|>0.27)
	log2FoldChange	pvalue	padj
MMP1	4.38535	4.82976e-11	2.24523e-08
MMP13	4.2303	7.11911e-11	3.1519e-08
MMP10	4.13849	2.32743e-11	1.23653e-08
HAPLN1	3.19226	1.852e-05	0.000770606
TNR	3.02504	5.43117e-09	1.34657e-06
COL11A1	2.99823	1.46245e-09	4.53236e-07
COL6A5	2.98027	1.39872e-06	0.000111628
MMP3	2.94902	0.000111111	0.00276959
ACAN	2.94381	8.73258e-07	7.84456e-05
MMP9	2.84247	4.8483e-06	0.000288032
ADAM12	2.82181	5.20504e-08	8.41632e-06
SDC1	2.61998	6.26812e-06	0.000349976
ASPN	2.55118	9.2651e-06	0.000464379
PCOLCE2	2.48834	6.94495e-05	0.00197162
ICAM5	2.31418	1.47283e-07	1.87585e-05
P4HA3	2.25212	6.33346e-05	0.00182874
COL13A1	2.11474	5.52186e-05	0.00165578
LOXL2	2.1102	9.5209e-09	2.13303e-06
MMP12	2.04897	0.000590366	0.00871258
COL2A1	2.03026	0.00637959	0.0433918
COL11A2	1.97625	1.19866e-06	9.8624e-05
TLL2	1.9214	2.70162e-05	0.00103367
SPP1	1.9015	0.00367361	0.0306189
FMOD	1.81952	5.68524e-05	0.00169147
COL6A3	1.81427	3.40769e-06	0.00022865
COL1A1	1.80444	3.81942e-05	0.00130636
ADAMTS3	1.76008	0.000135521	0.0031899
VCAM1	1.70532	8.72727e-06	0.000444613
FBLN1	1.69949	0.000515864	0.0079738
COL26A1	1.692	0.00366783	0.0305844
ITGA11	1.68957	0.00189292	0.019542
COL5A2	1.68254	1.66333e-07	2.06197e-05
ELN	1.66783	0.00133222	0.0153411
ITGB6	1.65807	0.00663192	0.0444421
TNN	1.604	0.00397669	0.0321984
PLOD2	1.60004	5.31652e-07	5.09591e-05
MFAP2	1.59874	4.24777e-08	7.11598e-06
COL22A1	1.54305	0.000683063	0.00971067
COL3A1	1.53025	0.00017222	0.00374553
COL1A2	1.52661	8.90992e-06	0.000450238
ADAM8	1.49578	4.01972e-05	0.00134436
TGFB3	1.48426	0.000128934	0.00307115
COL4A6	1.44216	0.0066798	0.0446115
COL8A2	1.43076	1.93852e-05	0.000802824
PXDN	1.42	4.7654e-07	4.71344e-05
COL5A1	1.28918	3.82179e-05	0.00130636
LOXL1	1.27829	4.53585e-05	0.00145578
ADAMTS14	1.27091	0.00184609	0.0192099
ITGA10	1.26296	0.00503414	0.0372058
FN1	1.2553	3.08179e-05	0.00112807
ICAM4	1.21225	0.000484855	0.0076341
MMP14	1.21134	4.55604e-08	7.56425e-06
TNC	1.20642	0.00728357	0.0473725
BGN	1.18332	0.00128407	0.0149441
ADAMTS2	1.17949	0.00036559	0.00627135
COL6A1	1.16725	0.000103786	0.00264008
TGFB2	1.15041	0.00224795	0.0218737
ACTN1	1.12978	6.18096e-07	5.74675e-05
LOX	1.12729	0.000383492	0.0064774
LTBP1	1.08049	0.000718242	0.010057
LTBP2	1.07798	0.000313517	0.00561341
LAMA1	1.07605	0.0060394	0.0420449
GDF5	1.0612	0.00759982	0.0485918
MMP25	1.03012	0.00159163	0.0173112
SERPINH1	1.01855	4.94404e-05	0.00154357
P4HA1	0.984407	1.75849e-05	0.000743162
VCAN	0.963039	0.0055025	0.0395972
COL12A1	0.959822	0.000964013	0.0121944
COL6A2	0.933899	9.95943e-05	0.00255442
MMP2	0.926848	0.00115564	0.0138639
P3H1	0.89714	1.75668e-06	0.000133833
EMILIN1	0.864724	0.000536922	0.00821058
P3H3	0.842924	5.83464e-05	0.00172763
ITGB5	0.8049	0.00150368	0.0167334
P4HB	0.74227	1.59095e-05	0.000689598
P4HA2	0.717814	0.000563759	0.00845034
BMP1	0.695429	0.000219729	0.00434667
CTSL	0.665736	0.000195124	0.00401513
ITGA5	0.659032	0.000128184	0.00305979
PPIB	0.633157	5.63082e-05	0.00168066
ICAM3	0.61334	0.00725888	0.047278
CASK	0.568774	0.000367264	0.00629426
COL4A2	0.448074	0.00639327	0.043437
CASP3	0.417644	0.00318848	0.0278095
COLGALT1	0.350129	0.00122138	0.0144018
LAMA4	-0.550393	0.000150221	0.00342555
ITGA1	-0.634169	0.0012793	0.0149332
SDC3	-0.764625	0.00222232	0.0216697
CAPN5	-0.835773	0.000547508	0.00831549
DMD	-0.878648	0.00219585	0.0214904
DAG1	-0.910156	0.00395446	0.0321246
MMP15	-0.920954	0.00157681	0.0172172
PDGFB	-1.01462	0.000796251	0.0107682
MMP17	-1.14643	0.00340269	0.0291581
CEACAM6	-3.58765	2.52427e-06	0.000179842
