## Supplementary File 9 for "Integrated genomic analysis of NF1-associated peripheral nerve sheath tumors: an updated biorepository dataset"

### Sheet: REACTOME_COLLAGEN_DEGRADATION
Significant differentially expressed genes in "REACTOME_COLLAGEN_DEGRADATION" between MPNST and PNF (padj <0.05 &|log2FoldChange|>0.27)
	log2FoldChange	pvalue	padj
MMP1	4.38535	4.82976e-11	2.24523e-08
MMP13	4.2303	7.11911e-11	3.1519e-08
MMP10	4.13849	2.32743e-11	1.23653e-08
COL11A1	2.99823	1.46245e-09	4.53236e-07
COL6A5	2.98027	1.39872e-06	0.000111628
MMP3	2.94902	0.000111111	0.00276959
MMP9	2.84247	4.8483e-06	0.000288032
COL13A1	2.11474	5.52186e-05	0.00165578
MMP12	2.04897	0.000590366	0.00871258
COL2A1	2.03026	0.00637959	0.0433918
COL11A2	1.97625	1.19866e-06	9.8624e-05
COL6A3	1.81427	3.40769e-06	0.00022865
COL1A1	1.80444	3.81942e-05	0.00130636
COL26A1	1.692	0.00366783	0.0305844
COL5A2	1.68254	1.66333e-07	2.06197e-05
COL3A1	1.53025	0.00017222	0.00374553
COL1A2	1.52661	8.90992e-06	0.000450238
COL4A6	1.44216	0.0066798	0.0446115
COL8A2	1.43076	1.93852e-05	0.000802824
COL5A1	1.28918	3.82179e-05	0.00130636
MMP14	1.21134	4.55604e-08	7.56425e-06
COL6A1	1.16725	0.000103786	0.00264008
COL12A1	0.959822	0.000964013	0.0121944
COL6A2	0.933899	9.95943e-05	0.00255442
MMP2	0.926848	0.00115564	0.0138639
CTSL	0.665736	0.000195124	0.00401513
COL4A2	0.448074	0.00639327	0.043437
MMP15	-0.920954	0.00157681	0.0172172
